# Redundant mechanisms driven independently by RUNX1 and GATA2 for hematopoietic development

**DOI:** 10.1101/2021.04.02.438148

**Authors:** Erica Bresciani, Blake Carrington, Kai Yu, Erika M. Kim, Tao Zhen, Victoria Sanchez Guzman, Elizabeth Broadbridge, Kevin Bishop, Martha Kirby, Ursula Harper, Stephen Wincovitch, Stefania Dell’Orso, Vittorio Sartorelli, Raman Sood, Paul Liu

## Abstract

RUNX1 is essential for the generation of hematopoietic stem cells (HSCs). *Runx1* null mouse embryos lack definitive hematopoiesis and die in mid-gestation. However, even though zebrafish embryos with a *runx1* W84X mutation have defects in early definitive hematopoiesis, some *runx1*^*W84X/W84X*^ embryos can develop to fertile adults with blood cells of multi-lineages, raising the possibility that HSCs can emerge without RUNX1. Here, using three new zebrafish *runx1*^*-/-*^ lines we uncovered the compensatory mechanism for *runx1*-independent hematopoiesis. We show that, in the absence of a functional *runx1*, a *cd41*-GFP^+^ population of hematopoietic precursors still emerge from the hemogenic endothelium and can colonize the hematopoietic tissues of the mutant embryos. Single-cell RNA sequencing of the *cd41*-GFP^+^ cells identified a set of *runx1*^*-/-*^-specific signature genes during hematopoiesis. Significantly, *gata2b*, which normally acts upstream of *runx1* for the generation of HSCs, was increased in the *cd41*-GFP^+^ cells in *runx1*^*- /-*^ embryos. Interestingly, genetic inactivation of both *gata2b* and its paralog, *gata2a*, did not affect hematopoiesis. However, knocking out *runx1* and any three of the four alleles of *gata2a* and *gata2b* abolished definitive hematopoiesis. *Gata2* expression was also upregulated in hematopoietic cells in *Runx1*^*-/-*^ mice, suggesting the compensatory mechanism is conserved. Our findings indicate that RUNX1 and GATA2 serve redundant roles for HSC production, acting as each other’s safeguard.

**Key points:**

- Existence of RUNX1-independent mechanisms for the generation of HSCs and the development of functional definitive hematopoietic cells
- GATA2 and RUNX1 functionally complement each other for their respective roles during hematopoiesis
