## Supplemental Tables 1-7 for "Redundant mechanisms driven independently by RUNX1 and GATA2 for hematopoietic development": Suplemental Table 1_Target and Primers Table_revisedBC.xlsx

### Sheet: Table XX
Suplemental Table 1. Target exons, mutagenesis method, TALEN/sgRNA sequences and genotyping primers for runx1, gata2a, and gata2b
Gene	Mutagenesis Method	Accession #	Chromosome	Targeted exon	TALEN/gRNA Target sequence (Spacer or PAM sequence unerlined)	Genotyping primersa
						Forward primer	Reverse primer	Amplicon size (bp)
runx1	Golden Gate TALEN	NM_131603	1	4	TTGCCCTTGGTGATATCCCAG ATGGAACACTGGTCAC AGTGATGGCGGGAAATGATGA	TGACAGGTGGTTGCCCTTG	TTCAGCATCTCACCTCGTC	201
	Crispr/Cas9			3	GGTGCGCACCAGTTCCCCCGGG	TGAGCTCGGGGAAGATGAGC	TATTGGCTGTCAGTATGGCC	WT = 280 mut = 347
				8	GGCGGAGCCTGTGGAGGCGTTGG	AGCTCGTCCCCATATCACCT
gata2a	Crispr/Cas9	NM_131233	11	intron 4	TGACTCCATGGAAAACCCTGTGG	TGAAACAAAACGCAGACGAC	TGGCTAAGTGACCGTCAGAG	WT = 235 mut = 255
					GATGTCATTCGGGCCTGCCGGGG	GGGTTTGTTGAAGACGGAAA
gata2b	Crispr/Cas9	NM_001002689	6	3	GGCGGGATACTCGTGCGCTCCGG	ATCTCCATCTAGTCGACG	TTTGTCGTCATGTTTCCGAG	201
	Crispr/Cas9			4	GACTCTACCACAAGATGAATGGG	GTAAATTGTGGAGCTACGTCG	AGGTGTGTGGGACATACCAG	173
a Add M13F: 5’-TGTAAAACGACGGCCAGT to 5' end of forward primer and PIGtail sequence: 5’-GTGTCTT to 5' end of reverse primer for fluorescent PCR
