## Supplemental Tables 1-7 for "Redundant mechanisms driven independently by RUNX1 and GATA2 for hematopoietic development": Suplemental Table 2_Mutant Allele Table xlsx.xlsx

### Sheet: Table XX
Table 2. Description of mutant alleles
Gene	Size of indel	Allele designation	Predicted mutant mRNA	Predicted mutant protein
runx1	8bp del	hg96	c.315_322delAACACTGG	p.T106Hfs*7
	25bp del	hg97	c.312_336delTGGAACACTGGTCACAGTGATGGCG	p. D104Efs*60
	del(e3-8)	hg98	c.192_1230delinsTGAACGTTGAACGTTGAACGTTGAACGTTGGTGCAGAGGAAGTTCGGGCTGTCGGTGCGCACCAGT	p.G65*
gata2b	5bp ins	hg94	c.694_695insTAACC	p.A232Vfs*20
	7bp del	hg95	c.882_888delGATGAAT	p.M295Gfs*56
gata2a	194bp del in intron 4, chr11:3,852,456-3,852,649 del	hg123	N/A	N/A
	http://varnomen.hgvs.org/
