## Supplemental Tables 1-7 for "Redundant mechanisms driven independently by RUNX1 and GATA2 for hematopoietic development": Suplemental Table 3_RNA-sequencing of adult kidney. runx1-null vs wild type siblings.xlsx

### Sheet: Sheet1
Suplemental Table 3. RNA-sequencing of adult kidney. runx1del25, runx1del8 vs wild type siblings
List of differentially expressed genes. padj <0.01, FC>2
ensemblID	baseMean	log2FoldChange	lfcSE	stat	pvalue	padj	gene id
ENSDARG00000076371	351.457	-3.14435	0.3661	-8.58878	8.78996e-18	1.93511e-13	CABZ01080074.1
ENSDARG00000098026	172.885	-5.33835	0.67508	-7.90773	2.62133e-15	2.88543e-11	si:dkey-238d18.8
ENSDARG00000018687	4834.71	-3.50677	0.464316	-7.55255	4.26833e-14	3.13224e-10	itga2b
ENSDARG00000062519	740.278	-2.85214	0.381712	-7.47196	7.90073e-14	4.34836e-10	abcc13
ENSDARG00000102868	81.8902	-9.1218	1.24156	-7.34703	2.02653e-13	8.92282e-10	si:dkey-203a12.4
ENSDARG00000100217	101.389	-3.30172	0.464784	-7.10378	1.21391e-12	4.45404e-09	si:ch211-117l17.7
ENSDARG00000044490	27.4334	-4.80554	0.686975	-6.99522	2.64849e-12	8.32949e-09	tlr9
ENSDARG00000009094	30.2989	3.84673	0.551622	6.97349	3.09176e-12	8.50815e-09	gata2b
ENSDARG00000060631	198.794	-2.90853	0.440471	-6.60322	4.02323e-11	9.84127e-08	GARNL3
ENSDARG00000088019	70.8966	-3.79582	0.576515	-6.58408	4.57714e-11	1.00766e-07	si:ch211-114l13.12
ENSDARG00000092459	70.9327	-3.29241	0.506454	-6.50089	7.98455e-11	1.598e-07	si:dkey-9i23.5
ENSDARG00000044319	56.2044	-3.19544	0.493079	-6.48057	9.13744e-11	1.67634e-07	fstl4
ENSDARG00000100051	162.713	-4.2836	0.666151	-6.43038	1.27286e-10	2.00397e-07	spink2.4
ENSDARG00000088219	29.7666	-4.51014	0.701401	-6.4302	1.27438e-10	2.00397e-07	zmp:0000000924
ENSDARG00000039222	569.952	-2.48656	0.388218	-6.40507	1.50303e-10	2.20594e-07	mpl
ENSDARG00000019861	4259.52	-2.6191	0.422154	-6.20412	5.50039e-10	7.56819e-07	fgl2a
ENSDARG00000053279	6264.87	-3.08073	0.497974	-6.18653	6.15012e-10	7.9644e-07	apln
ENSDARG00000089371	25.9765	-4.58354	0.742147	-6.17604	6.57279e-10	8.03888e-07	si:dkey-238d18.10
ENSDARG00000089547	34.4275	-4.29369	0.69633	-6.16618	6.99599e-10	8.10614e-07	BX571825.5
ENSDARG00000040621	148.413	-2.29967	0.37541	-6.12576	9.02508e-10	9.75344e-07	lrrc32
ENSDARG00000090062	215.381	-2.5314	0.413566	-6.12092	9.30376e-10	9.75344e-07	rac3a
ENSDARG00000019521	3602.46	-4.00975	0.670872	-5.97691	2.27404e-09	2.27559e-06	mpx
ENSDARG00000052122	30.6281	-4.18851	0.709745	-5.90143	3.60358e-09	3.44925e-06	rag1
ENSDARG00000096280	26.4907	-3.68422	0.632917	-5.82102	5.84908e-09	5.36531e-06	ighz
ENSDARG00000092288	149.381	-2.24671	0.387389	-5.79963	6.6463e-09	5.85273e-06	AL954142.1
ENSDARG00000010785	6014.94	-2.46923	0.427523	-5.77567	7.66495e-09	6.28181e-06	thbs1b
ENSDARG00000074014	212.757	-3.59783	0.623023	-5.7748	7.70425e-09	6.28181e-06	zgc:194275
ENSDARG00000103390	144.325	-2.42387	0.421195	-5.75476	8.67662e-09	6.82199e-06	cacna2d2a
ENSDARG00000096965	33.0223	-5.05541	0.880424	-5.74201	9.35575e-09	7.1023e-06	si:dkey-238d18.13
ENSDARG00000068812	24.2377	-3.93956	0.68892	-5.71846	1.07494e-08	7.88829e-06	tlr7
ENSDARG00000071389	225.782	-3.42113	0.604744	-5.65716	1.53898e-08	1.09293e-05	si:dkey-78l4.6
ENSDARG00000104691	43.8248	-4.30175	0.763622	-5.63336	1.76734e-08	1.21587e-05	cd79b
ENSDARG00000104684	48.1323	2.88625	0.518533	5.56618	2.60388e-08	1.7371e-05	trdc
ENSDARG00000097739	33.673	-4.51428	0.814518	-5.54228	2.98559e-08	1.93317e-05	si:dkey-238d18.9
ENSDARG00000097250	21.6383	-3.44879	0.64332	-5.36093	8.2794e-08	5.11608e-05	si:dkey-42l23.9
ENSDARG00000053938	24.3946	-3.53747	0.660093	-5.35905	8.36607e-08	5.11608e-05	si:ch211-137j23.8
ENSDARG00000112493	90.0051	-2.07237	0.387358	-5.35002	8.79432e-08	5.23262e-05	BX088712.5
ENSDARG00000100229	84.6328	-3.2489	0.611017	-5.3172	1.05376e-07	6.1049e-05	si:ch211-238e22.5
ENSDARG00000093272	31.1859	-3.04721	0.575313	-5.29661	1.17973e-07	6.65945e-05	igic1s1
ENSDARG00000002768	184.073	3.62114	0.687847	5.26446	1.40601e-07	7.73835e-05	pvalb2
ENSDARG00000056781	199.391	4.66037	0.887526	5.25097	1.51303e-07	8.12422e-05	zanl
ENSDARG00000079903	39.5543	-3.45821	0.661151	-5.23059	1.68971e-07	8.85689e-05	si:ch73-343l4.2
ENSDARG00000094500	90.0142	-3.07355	0.590922	-5.20128	1.97926e-07	0.000101333	si:ch211-238e22.4
ENSDARG00000109628	46.3208	-3.89211	0.75417	-5.16079	2.45911e-07	0.000123039	CR944667.2
ENSDARG00000026663	24.5348	-3.58182	0.696038	-5.14602	2.66073e-07	0.000130169	tlr19
ENSDARG00000056768	4.69963	-5.58268	1.08902	-5.12633	2.95441e-07	0.000141394	rprml
ENSDARG00000103750	1729.5	-2.95129	0.577214	-5.11299	3.17098e-07	0.00014853	si:ch211-246m6.5
ENSDARG00000096721	24.0345	-3.03378	0.594565	-5.10253	3.35147e-07	0.000153714	si:rp71-1c10.11
ENSDARG00000054797	19.2141	-3.58552	0.7046	-5.08873	3.60474e-07	0.000161956	zgc:153441
ENSDARG00000045070	715.424	-1.96194	0.388265	-5.0531	4.3469e-07	0.000191394	itgb3b
ENSDARG00000091306	116.69	2.63787	0.526723	5.00809	5.49741e-07	0.000237305	kcnn1a
ENSDARG00000109963	155.971	3.49864	0.699975	4.99823	5.7859e-07	0.000244955	TCERG1L
ENSDARG00000103509	34.4467	-3.28479	0.663409	-4.95139	7.36864e-07	0.000306076	si:ch73-106n3.2
ENSDARG00000014180	143.522	1.84575	0.373252	4.94505	7.6124e-07	0.000310346	ildr2
ENSDARG00000112450	77.166	-2.05743	0.418439	-4.91693	8.79135e-07	0.000351894	si:ch211-238e22.2
ENSDARG00000113519	66.3236	-2.66118	0.545127	-4.88175	1.05146e-06	0.000413356	BX088712.6
ENSDARG00000100809	232.503	-2.06825	0.426744	-4.84658	1.25609e-06	0.000485136	g6fl
ENSDARG00000071446	20.8049	-3.49999	0.726782	-4.81574	1.46654e-06	0.000556654	zgc:153659
ENSDARG00000036864	197.284	2.88657	0.60013	4.80991	1.51e-06	0.000563433	slc34a2b
ENSDARG00000101209	382.048	1.57703	0.329512	4.78596	1.7017e-06	0.000615811	lamb1a
ENSDARG00000093465	45.5581	-2.13025	0.445882	-4.77762	1.77385e-06	0.000629859	si:ch73-7i4.3
ENSDARG00000089706	156.318	-2.52922	0.534948	-4.72797	2.26781e-06	0.000792474	si:ch211-276a23.5
ENSDARG00000006775	175.354	-1.90821	0.403902	-4.72443	2.30762e-06	0.000793787	cass4
ENSDARG00000094708	150.365	-2.5703	0.549815	-4.67484	2.94181e-06	0.000996368	sftpba
ENSDARG00000037473	35.4104	-3.67201	0.786344	-4.66972	3.01605e-06	0.000999303	cd79a
ENSDARG00000060025	30.3371	-2.57688	0.552029	-4.66801	3.04126e-06	0.000999303	nsmfa
ENSDARG00000095930	19.4134	2.5893	0.559401	4.6287	3.67966e-06	0.00117562	myha
ENSDARG00000098938	7.62209	3.09993	0.669759	4.62842	3.68466e-06	0.00117562	trdj1
ENSDARG00000041041	239.725	-2.18927	0.473421	-4.62437	3.75734e-06	0.00118168	cxcr3.2
ENSDARG00000039096	152.586	-2.49774	0.542612	-4.60319	4.1607e-06	0.00129011	si:dkey-24p1.1
ENSDARG00000056407	425.568	-1.62976	0.354967	-4.5913	4.40499e-06	0.00134689	irf8
ENSDARG00000053702	179.994	-2.1146	0.46231	-4.57398	4.78534e-06	0.00143693	il2rgb
ENSDARG00000078244	18.7512	2.17484	0.475717	4.57171	4.8376e-06	0.00143693	si:ch211-197l9.2
ENSDARG00000042138	526.159	-2.01583	0.441175	-4.56923	4.89528e-06	0.00143693	selp
ENSDARG00000083050	46.6346	-2.16654	0.475046	-4.56069	5.09846e-06	0.00145891	CABZ01071191.1
ENSDARG00000015123	112.481	2.09793	0.46002	4.56052	5.10272e-06	0.00145891	dnase1l4.1
ENSDARG00000037789	143.632	2.9193	0.640956	4.5546	5.24846e-06	0.00147627	pvalb1
ENSDARG00000098067	15.9877	-2.81006	0.617458	-4.55101	5.33887e-06	0.00147627	AL929457.2
ENSDARG00000094077	27.5429	-2.7546	0.605406	-4.55	5.3646e-06	0.00147627	si:dkey-21e2.16
ENSDARG00000111491	99.1973	6.443	1.41824	4.54296	5.54698e-06	0.00150761	CABZ01084501.1
ENSDARG00000062974	54.6091	-2.18944	0.482957	-4.5334	5.80408e-06	0.00155825	itga2.2
ENSDARG00000088794	7.94398	-4.58094	1.01294	-4.5224	6.11414e-06	0.00162172	si:ch73-180n10.1
ENSDARG00000053853	681.131	5.1171	1.13495	4.50864	6.52443e-06	0.00170495	slc13a2
ENSDARG00000095663	7.40319	-5.02569	1.11515	-4.50675	6.58282e-06	0.00170495	FP016213.1
ENSDARG00000093479	4.35437	-5.47883	1.21793	-4.49848	6.84422e-06	0.00175204	BX571825.10
ENSDARG00000036382	117.073	-2.6015	0.580674	-4.48013	7.45965e-06	0.00188763	ponzr6
ENSDARG00000076189	980.478	-1.43483	0.321251	-4.46636	7.95603e-06	0.00199036	ccdc88b
ENSDARG00000088727	13.6152	-3.19535	0.719528	-4.4409	8.9585e-06	0.00221597	zmp:0000000937
ENSDARG00000034895	713.699	-1.71982	0.387537	-4.43781	9.08769e-06	0.00222295	tgfb1b
ENSDARG00000011326	25.7796	-1.75226	0.397068	-4.41301	1.01945e-05	0.00246629	ankrd45
ENSDARG00000069944	375.733	-1.77842	0.403371	-4.4089	1.03898e-05	0.0024862	p2ry13
ENSDARG00000116066	366.972	4.38223	1.00312	4.36861	1.2504e-05	0.00295996	CABZ01084501.3
ENSDARG00000100334	138.454	2.14077	0.490347	4.36582	1.26649e-05	0.00296614	lat
ENSDARG00000116470	6.25261	4.71194	1.08483	4.34348	1.40245e-05	0.00324998	BX681417.24
ENSDARG00000101866	54.3464	1.59946	0.368741	4.33763	1.44025e-05	0.00330282	asic1b
ENSDARG00000096818	57.3575	-2.00861	0.464508	-4.32416	1.53115e-05	0.00347507	zgc:136683
ENSDARG00000025670	27.279	1.70991	0.396496	4.31256	1.61371e-05	0.00362509	fstl3
ENSDARG00000058693	3309.08	1.07921	0.250807	4.30294	1.68547e-05	0.00374805	cast
ENSDARG00000033042	570.506	-1.33134	0.309575	-4.30053	1.70393e-05	0.00375121	ptprja
ENSDARG00000076721	377.26	-1.55773	0.363415	-4.28637	1.81614e-05	0.00395864	zgc:171686
ENSDARG00000045006	165.926	-1.25752	0.294346	-4.27227	1.93493e-05	0.00417622	ptprga
ENSDARG00000113346	32.1984	-2.83998	0.666704	-4.25974	2.04669e-05	0.00437455	zgc:153659
ENSDARG00000088701	32.3026	-2.57214	0.6052	-4.25007	2.13707e-05	0.00452381	tlr20.2
ENSDARG00000069839	142.119	-2.9904	0.706652	-4.23178	2.31848e-05	0.00486107	CU571382.1
ENSDARG00000024017	561.369	-1.74405	0.412574	-4.22724	2.36576e-05	0.00491342	mdga2a
ENSDARG00000055656	71.7087	5.06092	1.19968	4.21855	2.45875e-05	0.00505882	pdzd3b
ENSDARG00000067566	381.068	-1.35328	0.321034	-4.21538	2.49363e-05	0.00508308	sftpbb
ENSDARG00000034785	142.382	1.37281	0.325966	4.21152	2.53663e-05	0.0051233	dachb
ENSDARG00000090408	26.6351	-1.84545	0.43974	-4.19668	2.70856e-05	0.00542082	si:ch73-383l1.1
ENSDARG00000075664	656.033	-2.818	0.672206	-4.19216	2.76308e-05	0.00548011	si:ch1073-429i10.1
ENSDARG00000011673	496.426	-2.8148	0.671963	-4.18892	2.80291e-05	0.00550948	si:ch211-246m6.5
ENSDARG00000089399	17.243	4.15704	0.993517	4.18416	2.86219e-05	0.00557621	tmem176l.2
ENSDARG00000051858	16.1946	2.21011	0.532619	4.14952	3.33169e-05	0.00637802	ccdc33
ENSDARG00000038728	135.555	-3.02788	0.730524	-4.1448	3.40104e-05	0.00643961	ch25hl2
ENSDARG00000035438	417.38	3.65096	0.881157	4.14337	3.42237e-05	0.00643961	myhc4
ENSDARG00000037383	34.6988	-3.78073	0.913492	-4.13876	3.49181e-05	0.00651069	pax5
ENSDARG00000108372	29.0648	-2.85678	0.690631	-4.13648	3.5268e-05	0.00651069	LO017648.1
ENSDARG00000099495	15.9929	2.01563	0.48745	4.13504	3.54887e-05	0.00651069	si:ch73-309g22.1
ENSDARG00000011257	153.542	-2.25516	0.54607	-4.12981	3.6307e-05	0.00660577	enpp2
ENSDARG00000071461	42.5473	-3.55409	0.863633	-4.11528	3.86717e-05	0.00697418	CU896602.1
ENSDARG00000056797	69.3152	-2.22618	0.541185	-4.11353	3.89655e-05	0.00697418	ppp2r2ca
ENSDARG00000101290	353.332	-3.23484	0.790569	-4.09178	4.28075e-05	0.00760006	spink2.5
ENSDARG00000004158	168.229	-2.07176	0.507686	-4.0808	4.48808e-05	0.00790441	tmem63c
ENSDARG00000015149	576.868	-1.07829	0.265052	-4.06824	4.73695e-05	0.00827651	wasa
ENSDARG00000042934	2870.95	-1.59984	0.393907	-4.06148	4.87636e-05	0.008453	ccn2a
ENSDARG00000100494	667.027	-1.17745	0.2901	-4.05878	4.93289e-05	0.00848418	pbx1a
ENSDARG00000058631	29.8043	2.2228	0.54795	4.05658	4.97967e-05	0.00849825	CABZ01030107.1
ENSDARG00000099811	246.714	-2.79916	0.692338	-4.04305	5.27611e-05	0.0089349	si:dkey-203a12.7
ENSDARG00000075802	12.8385	2.31594	0.574285	4.03274	5.51303e-05	0.00916158	grin3a
ENSDARG00000058045	91.938	-1.60836	0.398917	-4.03181	5.53482e-05	0.00916158	tlr21
ENSDARG00000112495	818.853	-2.45077	0.608653	-4.02655	5.66006e-05	0.00929898	mmp21
ENSDARG00000093317	18.9213	2.32251	0.577369	4.02258	5.75642e-05	0.00938723	si:ch211-209j10.6
ENSDARG00000096153	40.1829	-2.32024	0.577383	-4.01854	5.85591e-05	0.00947925	si:dkey-21h14.9
ENSDARG00000010423	3918.95	-2.79016	0.695399	-4.01232	6.01252e-05	0.00963471	npsn
ENSDARG00000032631	341.486	-1.58095	0.394127	-4.01126	6.03947e-05	0.00963471	ltb4r
ENSDARG00000105079	169.464	-2.56682	0.640911	-4.00495	6.20304e-05	0.00980171	BX649411.2
ENSDARG00000099092	216.14	-1.66513	0.416049	-4.00225	6.27438e-05	0.00980171	RASGRP2
ENSDARG00000030289	79.9953	1.88747	0.47164	4.00193	6.28275e-05	0.00980171	jag1a
ENSDARG00000079987	20.0802	-3.36394	0.840889	-4.00045	6.32225e-05	0.00980171	igl3v5
ENSDARG00000058389	216.038	1.94913	0.487702	3.99656	6.42696e-05	0.00989437	ccl19a.1
